# Unpacking Unstructured Data: A Pilot Study on Extracting Insights from Neuropathological Reports of Parkinson’s Disease Patients using Large Language Models

**DOI:** 10.1101/2023.09.12.557252

**Authors:** Oleg Stroganov, Amber Schedlbauer, Emily Lorenzen, Alex Kadhim, Anna Lobanova, David A. Lewis, Jill R. Glausier

## Abstract

**Objective:** The aim of this study was to make unstructured neuropathological data, located in the NeuroBioBank (NBB), follow FAIR principles, and investigate the potential of Large Language Models (LLMs) in wrangling unstructured neuropathological reports. By making the currently inconsistent and disparate data findable, our overarching goal was to enhance research output and speed.

**Materials and Methods:** The NBB catalog currently includes information from medical records, interview results, and neuropathological reports. These reports contain crucial information necessary for conducting in-depth analysis of NBB data but have multiple formats that vary across different NBB biorepositories and change over time. In this study we focused on a subset of 822 donors with Parkinson’s disease (PD) from 7 NBB biorepositories. We developed a data model with combined Brain Region and Pathological Findings data at its core. This approach made it easier to build an extraction pipeline and was flexible enough to convert resulting data to Common Data Elements (CDEs), a standardized data collection tools used by the neuroscience community to improve consistency and facilitate data sharing across studies.

**Results:** This pilot study demonstrated the potential of LLMs in structuring unstructured neuropathological reports of PD patients available in the NBB. The pipeline enabled successful extraction of detailed tissue-level (microscopic) and gross anatomical (macroscopic) observations, along with staging information from pathology reports, with extraction quality comparable to manual curation results. To our knowledge, this is the first attempt to automatically standardize neuropathological information at this scale. The collected data has the potential to serve as a valuable resource for PD researchers, facilitating integration with clinical information and genetic data (such as genome-wide genotyping and whole genome sequencing) available through the NBB, hereby enabling a more comprehensive understanding of the disease.
