## Supplementary Data 1 for "Unpacking Unstructured Data: A Pilot Study on Extracting Insights from Neuropathological Reports of Parkinson’s Disease Patients using Large Language Models"

### Sheet: data model
key	entity	attribute	description	Example	type	dictionary name	min	max	Required/Optional
PK	Donor	Unique Donor ID	Assigned donor identifier (e.g. number listed in the neuropathological report) used to link to other donor records	Sepulveda/S00935	string		1	1	Required
	Donor	Sex	Self-reported gender of the participant/subject. Gender is the socially constructed identity of sex. Gender is equated with phenotypic sex. Gender may differ from the sex of an individual determined genetically.	Male, Female	CV	sex	0	1	Optional
	Donor	Age at Death	Age of donor at death	45, 69, 87	numeric		0	1	Optional
	Donor	Post-mortem Interval	Time (in hours) between death and examination/preservation of the bodily tissues	3.5	numeric		0	1	Optional
	Donor	Family History of Similar Neurological Disease	Indication if any of the donor's family members received a similar neuropathological diagnosis to the donor	Present, Absent	CV	presence	0	1	Optional
FK/Donor	Donor Medical History	Unique Donor ID	Assigned donor identifier (e.g. number listed in the neuropathological report) used to link to other donor records	Sepulveda/S00935	string		1	1	Required
	Donor Medical History	Prior Diagnosis	Name of any prior diagnosis the donor may have received	Schizophrenia	external CV	diagnosis	0		Optional
	Donor Medical History	Prior Diagnosis Presence	Label indicating if the prior diagnosis listed is present, absent, or unknown	Present, Absent, Unknown	string		1	1	Required
	Donor Medical History	Prior Diagnosis Notes	Free text field containing any additional information pertaining to the prior diagnosis		string		0		Optional
FK/Donor	Neuropathological Evaluation	Unique Donor ID	Assigned donor identifier (e.g. number listed in the neuropathological report) used to link to other donor records	Sepulveda/S00935	string		1	1	Required
PK	Neuropathological Evaluation	Assessment ID	Unique identifier of neuropathological assessment. One donor may have different neuropathological assessments performed	Sepulveda/S00935	string		1	1	Required
	Neuropathological Evaluation	Assessment Year	Year the neuropathological assessment was performed	1995	numeric		0	1	Optional
	Neuropathological Evaluation	Investigator Site	Medical site associated with the neuropatholoical assessment/report	Mt. Sinai, Harvard, Sepulveda, NIMH	CV	sites	1	1	Required
	Neuropathological Evaluation	Investigator Name	Name of the neuropathologist conducting the neuropathological assessment (e.g. person who authored the report). If there are multiple contributors, concatenate with pipe delimiter	Dr. Jane Doe	string		0		Optional
	Neuropathological Evaluation	Biomarker/Stain	Values separated by a pipe delimiter that list the biomarkers or stains that were used in the evaulation and are not associated with a specific finding	HE | Sliver stain | TDP-43	string		0		Optional
FK/Donor	Gross Sample	Unique Donor ID	Assigned donor identifier (e.g. number listed in the neuropathological report) used to link to other donor records	Sepulveda/S00935	string		1	1	Required
	Gross Sample	Tissue Name	Region of tissue that was grossly assessed	cerebral hemisphere, cerebrum	external CV	gross_tissue	1	1	Required
	Gross Sample	Tissue Qualifier	Label indicating if the tissue sample contains the brain stem and cerebellum	With brain stem and cerebellum	string		0		Optional
	Gross Sample	Tissue Preparation	State or how the tissue was processed for assessment	Fixed, Fresh, Frozen	CV	tissue preparation	0	1	Optional
	Gross Sample	Tissue Fixative	Agent or chemical used in the tissue preparation to preserve the biological tissue	Formalin	string		0		Optional
	Gross Sample	Weight Result	Weight of tissue, in grams	1100	numeric		0	1	Optional
FK/Neuropathological Evaluation	Neuropathological Diagnosis	Assessment ID	ID of the neuropathological assessment based on which the diagnosis was made	Sepulveda/S00935	string		1	1	Required
	Neuropathological Diagnosis	Diagnosis Name	Name of the disease or disorder provided by the investigator based on the neuropathological evaluation	Alzheimer's disease neuropathology change	CV	neuropathological diagnosis	1	1	Required
	Neuropathological Diagnosis	Diagnosis Descriptor	Label or additional information pertaining to the provided disease	Neurofibrillary tangles	string		0		Optional
	Neuropathological Diagnosis	Diagnosis Presence	Label indicating if the diagnosis listed is present, absent, or unknown	Present, Absent, Unknown	CV	presence	1		Required
	Neuropathological Diagnosis	Diagnosis Qualifier	Categorical label indicating the severity and/or extent of the diagnosis	Definite, Probable	CV	disease qualifiers	0		Optional
	Neuropathological Diagnosis	Diagnosis Notes	Free text field containing any additional information pertaining to the diagnosis		string		0		Optional
	Neuropathological Diagnosis	Diagnosis Rank	Order of significance of diagnoses contributing to overall cause of death	3	numeric		0		Optional
	Neuropathological Diagnosis	Primary or Contributing	Label indicating whether the diagnosis provided was the primary cause of death or contributing to the cause of death	Primary, Contributing, Unknown	CV	primary or contributing	0		Optional
	Neuropathological Diagnosis	ICD10 Code	Code from the International Classification of Diseases, Tenth Revision associated with the provided disease diagnosis	G20	external CV id		0	1	Optional
FK/Neuropathological Evaluation	Evaluation Summary	Assessment ID	ID of the neuropathological assessment based on which the diagnosis was made	Sepulveda/S00935	string		1	1	Required
	Evaluation Summary	Pathology Type	Pathology corresponding to the staging system used to evaulate extent of disease	Parkinson's disease	CV	pathology type	1	1	Required
	Evaluation Summary	Pathology Stage Name	Staging system used provide a semi-quantified measurement of the provided disease	Braak, CERAD, NIA-Reagan	CV	pathology stage name	1	1	Required
	Evaluation Summary	Pathology Stage Result	Pathology stage value provided by the neuropathologist	Stage 5, A1	CV	pathology stage result	1	1	Required
	Evaluation Summary	Pathology Extent Location	Anatomical information pertaining to the extent of the pathology	Diffuse neocortical, limbic transitional, brainstem predominant, amygdala predominant, olfactory bulb only	CV	pathology extent location	0		Optional
	Evaluation Summary	Pathology Stage Details	Additional information pertaining to the provided pathology stage result (free text)		string		0		Optional
	Evaluation Summary	Likelihood of Syndrome	Label indicating the confidence or likelihood that the listed pathology/disease is present	Low, Probable, Possible	CV	pathology likelihood	0		Optional
FK/Neuropathological Evaluation	Macroscopic Evaluation	Assessment ID	Unique identifier of neuropathological assessment. One donor may have different neuropathological assessments performed	Sepulveda/S00935	string		1	1	Required
	Macroscopic Evaluation	Finding Name	Categorical name for the feature undergoing macroscopic neuropatholoical assessment	Atrophy, Opacity, Dilation, Lesion	CV	macroscopic finding	0	1	Optional
	Macroscopic Evaluation	Finding Presence	Label indicating if the finding listed is present, absent, or unknown	Present	CV	presence	1	1	Required
	Macroscopic Evaluation	Finding Qualifier	Categorical label for describing the identified feature undergoing evaluation that indicates severity and/or extent	Present, Absent, Severe, Frequent, Mild, Moderate	CV	qualifier	0		Optional
	Macroscopic Evaluation	Finding Notes	Free text field containing any additional information pertaining to the finding (e.g. concentration, density)		string		0		Optional
	Macroscopic Evaluation	Finding Count	Count of specific findings observed. Numeric value with or without relationship (<, > etc)	2, >1	string		0		Optional
	Macroscopic Evaluation	Finding Size	Largest dimension of finding identified by the neuropathologist	2	numeric		0	1	Optional
	Macroscopic Evaluation	Finding Size Unit	Unit of the finding size measurement	cm, mm	CV	size units	0	1	Optional
	Macroscopic Evaluation	Section/Directionality	Surface seen in the section of tissue containing the neuropathological finding or the directionality of the finding	Saggital, Horizontal, Coronal, Transverse	CV	section directionality	0	1	Optional
	Macroscopic Evaluation	Laterality	Side of the body the finding was identified	Left, Right, Bilateral	CV	laterality	0		Optional
	Macroscopic Evaluation	Region	Categorical name for the location in the tissue the neuropatholoical finding was identified	Frontal lobe	external CV	anatomy	0	1	Optional
	Macroscopic Evaluation	Non-localized Structure	Categorical name for the general tissue structure assoicated with the neuropatholical finding and is not necessarily unique to a particular region	White matter	CV	non-localized structure	0		Optional
FK/Neuropathological Evaluation	Microscopic Evaluation	Assessment ID	Unique identifier of neuropathological assessment. One donor may have different neuropathological assessments performed	Sepulveda/S00935	string		1	1	Required
	Microscopic Evaluation	Finding Name	Categorical name for the feature undergoing microscopic neuropatholoical assessment	Lewy bodies, Neurodegeneration, Gliosis	CV	microscopic finding	0		Optional
	Microscopic Evaluation	Finding Presence	Label indicating if the finding listed is present, absent, or unknown	Present, Absent	CV	presence	1	1	Required
	Microscopic Evaluation	Finding Qualifier	Categorical label for describing the identified feature undergoing evaluation that indicates severity and/or extent	Severe, Frequent, Mild, Moderate	CV	qualifier	0		Optional
	Microscopic Evaluation	Finding Notes	Free text field containing any additional information pertaining to the finding		string		0	1	Optional
	Microscopic Evaluation	Biomarker/Stain	Histological stain or biological marker pertaining to the region of interest undergoing asessment/measurement	HE, Silver stain	CV	biomarker/stain	0		Optional
	Microscopic Evaluation	Laterality	Side of the body the finding was identified	Left, Right, Bilateral	CV	laterality	0	1	Optional
	Microscopic Evaluation	Region	Categorical name for the location in the tissue the neuropatholoical finding was identified	Hippocampus	external CV	anatomy	0	1	Optional
	Microscopic Evaluation	Non-localized Structure	Categorical name for the general tissue structure assoicated with the neuropatholical finding and is not necessarily unique to a particular region	Neuropil	CV	non-localized structure	0		Optional
	Microscopic Evaluation	Cell/Cellular Structure	Categorical name for the cellular or subcellular regions or locations associated with the neuropathological finding	Astrocytes, Neurons, Purkinje cells, Neurites, Cytoplasm	CV	cell/cellular structure	0		Optional
